# The genetics of specific cognitive abilities

**DOI:** 10.1101/2022.02.05.479237

**Authors:** Francesca Procopio, Quan Zhou, Ziye Wang, Agnieska Gidziela, Kaili Rimfeld, Margherita Malanchini, Robert Plomin

## Abstract

Most research on individual differences in performance on tests of cognitive ability focuses on general cognitive ability (g), the highest level in the three-level Cattell-Horn-Carroll (CHC) hierarchical model of intelligence. About 50% of the variance of g is due to inherited DNA differences (heritability) which increases across development. Much less is known about the genetics of the middle level of the CHC model, which includes 16 broad factors such as fluid reasoning, processing speed, and quantitative knowledge. We provide a meta-analytic review of 863,041 monozygotic-dizygotic twin comparisons from 80 publications for these middle-level factors, which we refer to as specific cognitive abilities (SCA). Twin comparisons were available for 11 of the 16 CHC domains. The average heritability across all SCA is 55%, similar to the heritability of g. However, there is substantial differential heritability and the SCA do not show the dramatic developmental increase in heritability seen for g. We also investigated SCA independent of g (g-corrected SCA, which we refer to as SCA.g). A surprising finding is that SCA.g remain substantially heritable (53% on average), even though 25% of the variance of SCA that covaries with g has been removed. Our review frames expectations for genomic research that will use polygenic scores to predict SCA and SCA.g. Genome-wide association studies of SCA.g are needed to create polygenic scores that can predict SCA profiles of cognitive abilities and disabilities independent of g. These could be used to foster children’s cognitive strengths and minimise their weaknesses.
