## Supplementary Tables for "The genetics of specific cognitive abilities": S-1- List of references included in meta-analysis.xlsx

### Sheet: References
1266	Alarcón, M., DeFries, J. C., & Fulker, D. W. (1995). Etiology of individual differences in reading performance: A test of sex limitation. Behavior Genetics, 25(1), 17-23.
1654	Bates, T. C., Castles, A., Coltheart, M., Gillespie, N., Wright, M., & Martin, N. G. (2004). Behaviour genetic analyses of reading and spelling: A component processes approach. Australian Journal of Psychology, 56(2), 115-126.
1655	Bates, T. C., Castles, A., Luciano, M., Wright, M. J., Coltheart, M., & Martin, N. G. (2007). Genetic and environmental bases of reading and spelling: A unified genetic dual route model. Reading and Writing, 20(1), 147-171.
650	Byrne, B., Coventry, W. L., Olson, R. K., Wadsworth, S. J., Samuelsson, S., Petrill, S. A., ... & Corley, R. (2010). “Teacher effects” in early literacy development: Evidence from a study of twins. Journal of educational psychology, 102(1), 32.
851	Byrne, B., Wadsworth, S. J., Boehme, K., Talk, A. C., Coventry, W. L., Olson, R. K., Samuelsson, S., & Corley, R. (2013). Multivariate genetic analysis of learning and early reading development. Scientific studies of reading : the official journal of the Society for the Scientific Study of Reading, 17(3), 224–242. https://doi.org/10.1080/10888438.2011.654298
2157	Calvin, C. M., Deary, I. J., Webbink, D., Smith, P., Fernandes, C., Lee, S. H., ... & Visscher, P. M. (2012). Multivariate genetic analyses of cognition and academic achievement from two population samples of 174,000 and 166,000 school children. Behavior genetics, 42(5), 699-710.
2535	Coventry, W. L., Byrne, B., Olson, R. K., Corley, R., & Samuelsson, S. (2011). Dynamic and static assessment of phonological awareness in preschool: a behavior-genetic study. Journal of learning disabilities, 44(4), 322–329. https://doi.org/10.1177/0022219411407862
2626	Dale, P. S., Dionne, G., Eley, T. C., & Plomin, R. (2000). Lexical and grammatical development: a behavioural genetic perspective. Journal of child language, 27(3), 619–642. https://doi.org/10.1017/s0305000900004281
2629	Dale, P. S., Harlaar, N., & Plomin, R. (2012). Nature and Nurture in School‐Based Second Language Achievement. Language Learning, 62, 28-48.
9172	Dale, P. S., Harlaar, N., Haworth, C. M., & Plomin, R. (2010). Two by two: A twin study of second-language acquisition. Psychological Science, 21(5), 635-640.
2628	Dale, P. S., Harlaar, N., Hayiou-Thomas, M. E., & Plomin, R. (2010). The etiology of diverse receptive language skills at 12 years. Journal of speech, language, and hearing research : JSLHR, 53(4), 982–992. https://doi.org/10.1044/1092-4388(2009/09-0108)
2631	Dale, P. S., Tosto, M. G., Hayiou-Thomas, M. E., & Plomin, R. (2015). Why does parental language input style predict child language development? A twin study of gene–environment correlation. Journal of communication disorders, 57, 106-117.
9454	Davis, O. S., Haworth, C. M., & Plomin, R. (2009). Learning abilities and disabilities: Generalist genes in early adolescence. Cognitive neuropsychiatry, 14(4-5), 312-331.
2732	de Zeeuw, E. L., van Beijsterveldt, C. E., Glasner, T. J., de Geus, E. J., & Boomsma, D. I. (2016). Arithmetic, reading and writing performance has a strong genetic component: A study in primary school children. Learning and individual differences, 47, 156-166.
523	Engelhardt, L. E., Mann, F. D., Briley, D. A., Church, J. A., Harden, K. P., & Tucker-Drob, E. M. (2016). Strong genetic overlap between executive functions and intelligence. Journal of Experimental Psychology: General, 145(9), 1141.
3076	Erbeli, F., Hart, S. A., & Taylor, J. (2018). Longitudinal associations among reading‐related skills and reading comprehension: A twin study. Child development, 89(6), e480-e493.
3077	Erbeli, F., Hart, S. A., & Taylor, J. (2019). Genetic and environmental influences on achievement outcomes based on family history of learning disabilities status. Journal of learning disabilities, 52(2), 135-145.
3074	Erbeli, F., Hart, S. A., Kim, Y. S. G., & Taylor, J. (2017). The effects of genetic and environmental factors on writing development. Learning and individual differences, 59, 11-21.
3079	Erbeli, F., van Bergen, E., & Hart, S. A. (2020). Unraveling the relation between reading comprehension and print exposure. Child development, 91(5), 1548-1562.
3393	Freis, S. M., Morrison, C. L., Lessem, J. M., Hewitt, J. K., & Friedman, N. P. (2020). Genetic and environmental influences on executive functions and intelligence in middle childhood. Developmental science, e13150.
1045	Friedman, N. P., Miyake, A., Young, S. E., DeFries, J. C., Corley, R. P., & Hewitt, J. K. (2008). Individual differences in executive functions are almost entirely genetic in origin. Journal of experimental psychology: General, 137(2), 201.
762	Galsworthy, M. J., Dionne, G., Dale, P. S., & Plomin, R. (2000). Sex differences in early verbal and non‐verbal cognitive development. Developmental Science, 3(2), 206-215.
3694	Grasby, K. L., & Coventry, W. L. (2016). Longitudinal stability and growth in literacy and numeracy in Australian school students. Behavior genetics, 46(5), 649-664.
3696	Grasby, K. L., Coventry, W. L., Byrne, B., Olson, R. K., & Medland, S. E. (2016). Genetic and environmental influences on literacy and numeracy performance in Australian school children in Grades 3, 5, 7, and 9. Behavior genetics, 46(5), 627-648.
875	Hansell, N. K., Wright, M. J., Luciano, M., Geffen, G. M., Geffen, L. B., & Martin, N. G. (2005). Genetic covariation between event-related potential (ERP) and behavioral non-ERP measures of working-memory, processing speed, and IQ. Behavior genetics, 35(6), 695-706.
9973	Harden, K. P., Turkheimer, E., & Loehlin, J. C. (2007). Genotype by environment interaction in adolescents’ cognitive aptitude. Behavior genetics, 37(2), 273-283.
3933	Harlaar, N., Dale, P. S., & Plomin, R. (2007). Reading exposure: A (largely) environmental risk factor with environmentally‐mediated effects on reading performance in the primary school years. Journal of Child Psychology and Psychiatry, 48(12), 1192-1199.
3939	Harlaar, N., Kovas, Y., Dale, P. S., Petrill, S. A., & Plomin, R. (2012). Mathematics is differentially related to reading comprehension and word decoding: Evidence from a genetically sensitive design. Journal of educational psychology, 104(3), 622.
674	Harlaar, N., Spinath, F. M., Dale, P. S., & Plomin, R. (2005). Genetic influences on early word recognition abilities and disabilities: A study of 7‐year‐old twins. Journal of Child Psychology and Psychiatry, 46(4), 373-384.
3965	Hart, S. A., Logan, J. A., Soden-Hensler, B., Kershaw, S., Taylor, J., & Schatschneider, C. (2013). Exploring how nature and nurture affect the development of reading: an analysis of the Florida Twin Project on reading. Developmental psychology, 49(10), 1971.
4005	Haughbrook, R., Hart, S. A., Schatschneider, C., & Taylor, J. (2017). Genetic and environmental influences on early literacy skills across school grade contexts. Developmental science, 20(5), e12434.
4017	Haworth, C. M., Dale, P. S., & Plomin, R. (2009). Generalist genes and high cognitive abilities. Behavior Genetics, 39(4), 437-445.
9274	Haworth, C. M., Kovas, Y., Dale, P. S., & Plomin, R. (2008). Science in elementary school: Generalist genes and school environments. Intelligence, 36(6), 694-701.
4020	Haworth, C. M., Kovas, Y., Harlaar, N., Hayiou‐Thomas, M. E., Petrill, S. A., Dale, P. S., & Plomin, R. (2009). Generalist genes and learning disabilities: A multivariate genetic analysis of low performance in reading, mathematics, language and general cognitive ability in a sample of 8000 12‐year‐old twins. Journal of Child Psychology and Psychiatry, 50(10), 1318-1325.
769	Hur, Y. M. (2020). Relationships between cognitive abilities and prosocial behavior are entirely explained by shared genetic influences: A Nigerian twin study. Intelligence, 82, 101483.
4833	Kovas, Y., Harlaar, N., Petrill, S. A., & Plomin, R. (2005). ‘Generalist genes’ and mathematics in 7-year-old twins. Intelligence, 33(5), 473-489.
4834	Kovas, Y., Haworth, C. M., Dale, P. S., Plomin, R., Weinberg, R. A., Thomson, J. M., & Fischer, K. W. (2007). The genetic and environmental origins of learning abilities and disabilities in the early school years. Monographs of the Society for research in Child Development, i-156.
888	Kremen, W. S., Jacobsen, K. C., Xian, H., Eisen, S. A., Eaves, L. J., Tsuang, M. T., & Lyons, M. J. (2007). Genetics of verbal working memory processes: a twin study of middle-aged men. Neuropsychology, 21(5), 569.
5280	Little, C. W., Hart, S. A., Schatschneider, C., & Taylor, J. (2016). Examining Associations Among ADHD, Homework Behavior, and Reading Comprehension: A Twin Study. Journal of learning disabilities, 49(4), 410–423. https://doi.org/10.1177/0022219414555715
691	Lazaroo, N. K., Bates, T. C., Hansell, N. K., Wright, M. J., Martin, N. G., & Luciano, M. (2019). Genetic structure of IQ, phonemic decoding skill, and academic achievement. Frontiers in genetics, 10, 195.
5284	Little, C. W., Taylor, J., Moltisanti, A., Ennis, C., Hart, S. A., & Schatschneider, C. (2017). Factor structure and aetiological architecture of the BRIEF: A twin study. Journal of neuropsychology, 11(2), 252-276.
5423	Luciano, M., Smith, G. A., Wright, M. J., Geffen, G. M., Geffen, L. B., & Martin, N. G. (2001). On the heritability of inspection time and its covariance with IQ: A twin study. Intelligence, 29(6), 443-457.
5434	Luciano, M., Wright, M. J., Geffen, G. M., Geffen, L. B., Smith, G. A., & Martin, N. G. (2004). Multivariate genetic analysis of cognitive abilities in an adolescent twin sample. Australian Journal of Psychology, 56(2), 79-88.
897	Luciano, M., Wright, M. J., Smith, G. A., Geffen, G. M., Geffen, L. B., & Martin, N. G. (2001). Genetic covariance among measures of information processing speed, working memory, and IQ. Behavior genetics, 31(6), 581-592.
9097	Madison, G., Mosing, M. A., Verweij, K. J., Pedersen, N. L., & Ullén, F. (2016). Common genetic influences on intelligence and auditory simple reaction time in a large Swedish sample. Intelligence, 59, 157-162.
5558	Malanchini, M., Rimfeld, K., Gidziela, A., Cheesman, R., Allegrini, A. G., Shakeshaft, N., ... & Plomin, R. (2021). Pathfinder: A gamified measure to integrate general cognitive ability into the biological, medical and behavioural sciences. bioRxiv.
1150	Malanchini, M., Tosto, M. G., Garfield, V., Dirik, A., Czerwik, A., Arden, R., ... & Kovas, Y. (2016). Preschool drawing and school mathematics: The nature of the association. Child development, 87(3), 929-943.
5566	Malanchini, M., Wang, Z., Voronin, I., Schenker, V. J., Plomin, R., Petrill, S. A., & Kovas, Y. (2017). Reading self-perceived ability, enjoyment and achievement: A genetically informative study of their reciprocal links over time. Developmental Psychology, 53(4), 698.
781	Malykh, S., Voronin, I., Ismatullina, V., Zaharov, I., Belova, A., & Lobaskova, M. (2016). Genetic and environmental sources of individual differences in non-verbal intelligence in Russian adolescents. In SHS Web of Conferences (Vol. 29, p. 02026). EDP Sciences.
701	Markowitz, E. M., Willemsen, G., Trumbetta, S. L., van Beijsterveldt, T. C., & Boomsma, D. I. (2005). The etiology of mathematical and reading (dis) ability covariation in a sample of Dutch twins. Twin Research and Human Genetics, 8(6), 585-593.
9524	Mosing, M. A., Madison, G., Pedersen, N. L., Kuja-Halkola, R., & Ullén, F. (2014). Practice does not make perfect: no causal effect of music practice on music ability. Psychological science, 25(9), 1795–1803. https://doi.org/10.1177/0956797614541990
616	Pahlen, S., Hamdi, N. R., Aslan, A. K. D., Horwitz, B. N., Panizzon, M. S., Petersen, I., ... & McGue, M. (2018). Age-moderation of genetic and environmental contributions to cognitive functioning in mid-and late-life for specific cognitive abilities. Intelligence, 68, 70-81.
6620	Plourde, V., Boivin, M., Forget‐Dubois, N., Brendgen, M., Vitaro, F., Marino, C., ... & Dionne, G. (2015). Phenotypic and genetic associations between reading comprehension, decoding skills, and ADHD dimensions: evidence from two population‐based studies. Journal of Child Psychology and Psychiatry, 56(10), 1074-1082.
9545	Read, S., Pedersen, N. L., Gatz, M., Berg, S., Vuoksimaa, E., Malmberg, B., ... & McClearn, G. E. (2006). Sex differences after all those years? Heritability of cognitive abilities in old age. The Journals of Gerontology Series B: Psychological Sciences and Social Sciences, 61(3), P137-P143.
799	Reynolds, C. A., Hewitt, J. K., Erickson, M. T., Silberg, J. L., Rutter, M., Simonoff, E., ... & Eaves, L. J. (1996). The genetics of children's oral reading performance. Journal of Child Psychology and Psychiatry, 37(4), 425-434.
1000	Rimfeld, K., Kovas, Y., Dale, P. S., & Plomin, R. (2015). Pleiotropy across academic subjects at the end of compulsory education. Scientific reports, 5(1), 1-12.
6918	Rimfeld, K., Malanchini, M., Hannigan, L. J., Dale, P. S., Allen, R., Hart, S. A., & Plomin, R. (2019). Teacher assessments during compulsory education are as reliable, stable and heritable as standardized test scores. Journal of Child Psychology and Psychiatry, 60(12), 1278-1288.
1162	Rimfeld, K., Shakeshaft, N. G., Malanchini, M., Rodic, M., Selzam, S., Schofield, K., ... & Plomin, R. (2017). Phenotypic and genetic evidence for a unifactorial structure of spatial abilities. Proceedings of the National Academy of Sciences, 114(10), 2777-2782.
801	Samuelsson, S., Byrne, B., Quain, P., Wadsworth, S., Corley, R., DeFries, J. C., ... & Olson, R. (2005). Environmental and genetic influences on prereading skills in Australia, Scandinavia, and the United States. Journal of Educational Psychology, 97(4), 705.
7134	Samuelsson, S., Olson, R., Wadsworth, S., Corley, R., DeFries, J. C., Willcutt, E., ... & Byrne, B. (2007). Genetic and environmental influences on prereading skills and early reading and spelling development in the United States, Australia, and Scandinavia. Reading and Writing, 20(1), 51-75.
629	Shakeshaft, N. G., & Plomin, R. (2015). Genetic specificity of face recognition. Proceedings of the National Academy of Sciences, 112(41), 12887-12892.
1167	Shakeshaft, N. G., Rimfeld, K., Schofield, K. L., Selzam, S., Malanchini, M., Rodic, M., ... & Plomin, R. (2016). Rotation is visualisation, 3D is 2D: using a novel measure to investigate the genetics of spatial ability. Scientific reports, 6(1), 1-10.
7600	Soden, B., Christopher, M. E., Hulslander, J., Olson, R. K., Cutting, L., Keenan, J. M., ... & Petrill, S. A. (2015). Longitudinal stability in reading comprehension is largely heritable from grades 1 to 6. PloS one, 10(1), e0113807.
7601	Soden-Hensler, B., Taylor, J., & Schatschneider, C. (2012). Evidence for common etiological influences on early literacy skills in kindergarten. Scientific Studies of Reading, 16(5), 457-474.
806	Spengler, M., Gottschling, J., Hahn, E., Tucker-Drob, E. M., Harzer, C., & Spinath, F. M. (2018). Does the heritability of cognitive abilities vary as a function of parental education? Evidence from a German twin sample. Plos one, 13(5), e0196597.
7894	Taylor, J., & Hart, S. A. (2014). A chaotic home environment accounts for the association between respect for rules disposition and reading comprehension: A twin study. Learning and individual differences, 35, 70-77.
7900	Taylor, J., & Schatschneider, C. (2010). Genetic influence on literacy constructs in kindergarten and first grade: Evidence from a diverse twin sample. Behavior genetics, 40(5), 591-602.
7896	Taylor, J., Roehrig, A. D., Hensler, B. S., Connor, C. M., & Schatschneider, C. (2010). Teacher quality moderates the genetic effects on early reading. Science, 328(5977), 512-514.
7994	Toivainen, T., Madrid‐Valero, J. J., Chapman, R., McMillan, A., Oliver, B. R., & Kovas, Y. (2021). Creative expressiveness in childhood writing predicts educational achievement beyond motivation and intelligence: A longitudinal, genetically informed study. British Journal of Educational Psychology, e12423.
8030	Tosto, M. G., Garon‐Carrier, G., Gross, S., Petrill, S. A., Malykh, S., Malki, K., ... & Kovas, Y. (2019). The nature of the association between number line and mathematical performance: An international twin study. British Journal of Educational Psychology, 89(4), 787-803.
8038	Tosto, M. G., Malykh, S., Voronin, I., Plomin, R., & Kovas, Y. (2013). The etiology of individual differences in maths beyond IQ: insights from 12-year old twins. Procedia-Social and Behavioral Sciences, 86, 429-434.
10041	Tucker‐Drob, E. M., & Harden, K. P. (2012). Intellectual interest mediates gene× socioeconomic status interaction on adolescent academic achievement. Child development, 83(2), 743-757.
729	van Bergen, E., Snowling, M. J., de Zeeuw, E. L., van Beijsterveldt, C. E., Dolan, C. V., & Boomsma, D. I. (2018). Why do children read more? The influence of reading ability on voluntary reading practices. Journal of Child Psychology and Psychiatry, 59(11), 1205-1214.
1181	Vuoksimaa, E., Viken, R. J., Hokkanen, L., Tuulio-Henriksson, A., Rose, R. J., & Kaprio, J. (2010). Are there sex differences in the genetic and environmental effects on mental rotation ability?. Twin Research and Human Genetics, 13(5), 437-441.
950	Wang, M., & Saudino, K. J. (2013). Genetic and environmental influences on individual differences in emotion regulation and its relation to working memory in toddlerhood. Emotion, 13(6), 1055.
8507	Wang, Z., Hart, S. A., Kovas, Y., Lukowski, S., Soden, B., Thompson, L. A., ... & Petrill, S. A. (2014). Who is afraid of math? Two sources of genetic variance for mathematical anxiety. Journal of child psychology and psychiatry, 55(9), 1056-1064.
8648	Willcutt, E. G., Betjemann, R. S., Wadsworth, S. J., Samuelsson, S., Corley, R., DeFries, J. C., ... & Olson, R. K. (2007). Preschool twin study of the relation between attention-deficit/hyperactivity disorder and prereading skills. Reading and Writing, 20(1), 103-125.
8746	Wright, M. J., Luciano, M., Hansell, N. K., Geffen, G. M., Geffen, L. B., & Martin, N. G. (2002). Genetic sources of covariation among P3 (00) and online performance variables in a delayed-response working memory task. Biological Psychology, 61(1-2), 183-202.
738	Zumberge, A., Baker, L. A., & Manis, F. R. (2007). Focus on words: a twin study of reading and inattention. Behavior genetics, 37(2), 284–293. https://doi.org/10.1007/s10519-006-9134-z
3982	Hart, S. A., Soden, B., Johnson, W., Schatschneider, C., & Taylor, J. (2013). Expanding the environment: gene × school-level SES interaction on reading comprehension. Journal of child psychology and psychiatry, and allied disciplines, 54(10), 1047–1055. https://doi.org/10.1111/jcpp.12083
