## Supplementary Tables for "The genetics of specific cognitive abilities": S-3- SCA.g extracted material.xlsx

### Sheet: SCA.g
SCA.g	SCA.g via Cholesky
SCA
Study_ID	Reference_APA	Measure	C-H-C_Broad_Category	Country	Ethnicity of cohort	Mean_age	Age_cat	Age_range	Average_Birth_year
5470	Luo, Y. L., Kovas, Y., Haworth, C. M., & Plomin, R. (2011). The etiology of mathematical self-evaluation and mathematics achievement: Understanding the relationship using a cross-lagged twin study from ages 9 to 12. Learning and Individual Differences, 21(6), 710-718.	Math Achievement Age 9	Gq	UK	Representative of the British population	9.02	2	SD= .29	1994-1996
5470	Luo, Y. L., Kovas, Y., Haworth, C. M., & Plomin, R. (2011). The etiology of mathematical self-evaluation and mathematics achievement: Understanding the relationship using a cross-lagged twin study from ages 9 to 12. Learning and Individual Differences, 21(6), 710-718.	Math Achievement Age 12	Gq	UK	Representative of the British population	11.7	2	SD= .32	1994-1996
1000	Rimfeld, K., Kovas, Y., Dale, P. S., & Plomin, R. (2015). Pleiotropy across academic subjects at the end of compulsory education. Scientific reports, 5(1), 1-12.	English independent of g (corrected)	Grw	UK	Representative of the British population	16	3	NA	1994-1996
1000	Rimfeld, K., Kovas, Y., Dale, P. S., & Plomin, R. (2015). Pleiotropy across academic subjects at the end of compulsory education. Scientific reports, 5(1), 1-12.	Mathematics independent of g (corrected)	Gq	UK	Representative of the British population	16	3	NA	1994-1996
1000	Rimfeld, K., Kovas, Y., Dale, P. S., & Plomin, R. (2015). Pleiotropy across academic subjects at the end of compulsory education. Scientific reports, 5(1), 1-12.	Science independent of g (corrected)	Gkn	UK	Representative of the British population	16	3	NA	1994-1996
1000	Rimfeld, K., Kovas, Y., Dale, P. S., & Plomin, R. (2015). Pleiotropy across academic subjects at the end of compulsory education. Scientific reports, 5(1), 1-12.	Humanities independent of g (corrected)	Gkn	UK	Representative of the British population	16	3	NA	1994-1996
1000	Rimfeld, K., Kovas, Y., Dale, P. S., & Plomin, R. (2015). Pleiotropy across academic subjects at the end of compulsory education. Scientific reports, 5(1), 1-12.	Second Language independent of g (corrected)	Gkn	UK	Representative of the British population	16	3	NA	1994-1996
1000	Rimfeld, K., Kovas, Y., Dale, P. S., & Plomin, R. (2015). Pleiotropy across academic subjects at the end of compulsory education. Scientific reports, 5(1), 1-12.	Art independent of g (corrected)	Gkn	UK	Representative of the British population	16	3	NA	1994-1996
1000	Rimfeld, K., Kovas, Y., Dale, P. S., & Plomin, R. (2015). Pleiotropy across academic subjects at the end of compulsory education. Scientific reports, 5(1), 1-12.	Business Information independent of g (corrected)	Gkn	UK	Representative of the British population	16	3	NA	1994-1996
1000	Rimfeld, K., Kovas, Y., Dale, P. S., & Plomin, R. (2015). Pleiotropy across academic subjects at the end of compulsory education. Scientific reports, 5(1), 1-12.	English independent of g (Cholesky)	Grw	UK	Representative of the British population	16	3	NA	1994-1996
1000	Rimfeld, K., Kovas, Y., Dale, P. S., & Plomin, R. (2015). Pleiotropy across academic subjects at the end of compulsory education. Scientific reports, 5(1), 1-12.	Mathematics independent of g (Cholesky)	Gq	UK	Representative of the British population	16	3	NA	1994-1996
1000	Rimfeld, K., Kovas, Y., Dale, P. S., & Plomin, R. (2015). Pleiotropy across academic subjects at the end of compulsory education. Scientific reports, 5(1), 1-12.	Science independent of g (Cholesky)	Gkn	UK	Representative of the British population	16	3	NA	1994-1996
1000	Rimfeld, K., Kovas, Y., Dale, P. S., & Plomin, R. (2015). Pleiotropy across academic subjects at the end of compulsory education. Scientific reports, 5(1), 1-12.	Humanities independent of g (Cholesky)	Gkn	UK	Representative of the British population	16	3	NA	1994-1996
1000	Rimfeld, K., Kovas, Y., Dale, P. S., & Plomin, R. (2015). Pleiotropy across academic subjects at the end of compulsory education. Scientific reports, 5(1), 1-12.	Second Language independent of g (Cholesky)	Gkn	UK	Representative of the British population	16	3	NA	1994-1996
1000	Rimfeld, K., Kovas, Y., Dale, P. S., & Plomin, R. (2015). Pleiotropy across academic subjects at the end of compulsory education. Scientific reports, 5(1), 1-12.	Art independent of g (Cholesky)	Gkn	UK	Representative of the British population	16	3	NA	1994-1996
1000	Rimfeld, K., Kovas, Y., Dale, P. S., & Plomin, R. (2015). Pleiotropy across academic subjects at the end of compulsory education. Scientific reports, 5(1), 1-12.	Business Information independent of g (Cholesky)	Gkn	UK	Representative of the British population	16	3	NA	1994-1996
1000	Rimfeld, K., Kovas, Y., Dale, P. S., & Plomin, R. (2015). Pleiotropy across academic subjects at the end of compulsory education. Scientific reports, 5(1), 1-12.	English	Grw	UK	Representative of the British population	16	3	NA	1994-1996
1000	Rimfeld, K., Kovas, Y., Dale, P. S., & Plomin, R. (2015). Pleiotropy across academic subjects at the end of compulsory education. Scientific reports, 5(1), 1-12.	Mathematics	Gq	UK	Representative of the British population	16	3	NA	1994-1996
1000	Rimfeld, K., Kovas, Y., Dale, P. S., & Plomin, R. (2015). Pleiotropy across academic subjects at the end of compulsory education. Scientific reports, 5(1), 1-12.	Science	Gkn	UK	Representative of the British population	16	3	NA	1994-1996
1000	Rimfeld, K., Kovas, Y., Dale, P. S., & Plomin, R. (2015). Pleiotropy across academic subjects at the end of compulsory education. Scientific reports, 5(1), 1-12.	Humanities	Gkn	UK	Representative of the British population	16	3	NA	1994-1996
1000	Rimfeld, K., Kovas, Y., Dale, P. S., & Plomin, R. (2015). Pleiotropy across academic subjects at the end of compulsory education. Scientific reports, 5(1), 1-12.	Second Language	Gkn	UK	Representative of the British population	16	3	NA	1994-1996
1000	Rimfeld, K., Kovas, Y., Dale, P. S., & Plomin, R. (2015). Pleiotropy across academic subjects at the end of compulsory education. Scientific reports, 5(1), 1-12.	Art independent of g	Gkn	UK	Representative of the British population	16	3	NA	1994-1996
1000	Rimfeld, K., Kovas, Y., Dale, P. S., & Plomin, R. (2015). Pleiotropy across academic subjects at the end of compulsory education. Scientific reports, 5(1), 1-12.	Business Information	Gkn	UK	Representative of the British population	16	3	NA	1994-1996
1162	Rimfeld, K., Shakeshaft, N. G., Malanchini, M., Rodic, M., Selzam, S., Schofield, K., ... & Plomin, R. (2017). Phenotypic and genetic evidence for a unifactorial structure of spatial abilities. Proceedings of the National Academy of Sciences, 114(10), 2777-2782.	Mazes Independent of g (regression method)	Gv	UK	Representative of the British population	NA	4	19-21	1994-1996
1162	Rimfeld, K., Shakeshaft, N. G., Malanchini, M., Rodic, M., Selzam, S., Schofield, K., ... & Plomin, R. (2017). Phenotypic and genetic evidence for a unifactorial structure of spatial abilities. Proceedings of the National Academy of Sciences, 114(10), 2777-2782.	2D drawing Independent of g (regression method)	Gv	UK	Representative of the British population	NA	4	19-21	1994-1996
1162	Rimfeld, K., Shakeshaft, N. G., Malanchini, M., Rodic, M., Selzam, S., Schofield, K., ... & Plomin, R. (2017). Phenotypic and genetic evidence for a unifactorial structure of spatial abilities. Proceedings of the National Academy of Sciences, 114(10), 2777-2782.	Patern Assemly Independent of g (regression method)	Gv	UK	Representative of the British population	NA	4	19-21	1994-1996
1162	Rimfeld, K., Shakeshaft, N. G., Malanchini, M., Rodic, M., Selzam, S., Schofield, K., ... & Plomin, R. (2017). Phenotypic and genetic evidence for a unifactorial structure of spatial abilities. Proceedings of the National Academy of Sciences, 114(10), 2777-2782.	Elithom mazes Independent of g (regression method)	Gv	UK	Representative of the British population	NA	4	19-21	1994-1996
1162	Rimfeld, K., Shakeshaft, N. G., Malanchini, M., Rodic, M., Selzam, S., Schofield, K., ... & Plomin, R. (2017). Phenotypic and genetic evidence for a unifactorial structure of spatial abilities. Proceedings of the National Academy of Sciences, 114(10), 2777-2782.	Mechanical Reasoning Independent of g (regression method)	Gv	UK	Representative of the British population	NA	4	19-21	1994-1996
1162	Rimfeld, K., Shakeshaft, N. G., Malanchini, M., Rodic, M., Selzam, S., Schofield, K., ... & Plomin, R. (2017). Phenotypic and genetic evidence for a unifactorial structure of spatial abilities. Proceedings of the National Academy of Sciences, 114(10), 2777-2782.	Paper folding Independent of g (regression method)	Gv	UK	Representative of the British population	NA	4	19-21	1994-1996
1162	Rimfeld, K., Shakeshaft, N. G., Malanchini, M., Rodic, M., Selzam, S., Schofield, K., ... & Plomin, R. (2017). Phenotypic and genetic evidence for a unifactorial structure of spatial abilities. Proceedings of the National Academy of Sciences, 114(10), 2777-2782.	3D drawing Independent of g (regression method)	Gv	UK	Representative of the British population	NA	4	19-21	1994-1996
1162	Rimfeld, K., Shakeshaft, N. G., Malanchini, M., Rodic, M., Selzam, S., Schofield, K., ... & Plomin, R. (2017). Phenotypic and genetic evidence for a unifactorial structure of spatial abilities. Proceedings of the National Academy of Sciences, 114(10), 2777-2782.	Mental rotation Independent of g (regression method)	Gv	UK	Representative of the British population	NA	4	19-21	1994-1996
1162	Rimfeld, K., Shakeshaft, N. G., Malanchini, M., Rodic, M., Selzam, S., Schofield, K., ... & Plomin, R. (2017). Phenotypic and genetic evidence for a unifactorial structure of spatial abilities. Proceedings of the National Academy of Sciences, 114(10), 2777-2782.	Perspective taking Independent of g (regression method)	Gv	UK	Representative of the British population	NA	4	19-21	1994-1996
1162	Rimfeld, K., Shakeshaft, N. G., Malanchini, M., Rodic, M., Selzam, S., Schofield, K., ... & Plomin, R. (2017). Phenotypic and genetic evidence for a unifactorial structure of spatial abilities. Proceedings of the National Academy of Sciences, 114(10), 2777-2782.	Cross sections Independent of g (regression method)	Gv	UK	Representative of the British population	NA	4	19-21	1994-1996
1162	Rimfeld, K., Shakeshaft, N. G., Malanchini, M., Rodic, M., Selzam, S., Schofield, K., ... & Plomin, R. (2017). Phenotypic and genetic evidence for a unifactorial structure of spatial abilities. Proceedings of the National Academy of Sciences, 114(10), 2777-2782.	Spatial Ability independent of g (bivariate Cholesky)	Gv	UK	Representative of the British population	NA	4	19-21	1994-1996
1162	Rimfeld, K., Shakeshaft, N. G., Malanchini, M., Rodic, M., Selzam, S., Schofield, K., ... & Plomin, R. (2017). Phenotypic and genetic evidence for a unifactorial structure of spatial abilities. Proceedings of the National Academy of Sciences, 114(10), 2777-2782.	Mazes	Gv	UK	Representative of the British population	NA	4	19-21	1994-1996
1162	Rimfeld, K., Shakeshaft, N. G., Malanchini, M., Rodic, M., Selzam, S., Schofield, K., ... & Plomin, R. (2017). Phenotypic and genetic evidence for a unifactorial structure of spatial abilities. Proceedings of the National Academy of Sciences, 114(10), 2777-2782.	2D drawing	Gv	UK	Representative of the British population	NA	4	19-21	1994-1996
1162	Rimfeld, K., Shakeshaft, N. G., Malanchini, M., Rodic, M., Selzam, S., Schofield, K., ... & Plomin, R. (2017). Phenotypic and genetic evidence for a unifactorial structure of spatial abilities. Proceedings of the National Academy of Sciences, 114(10), 2777-2782.	Patern Assemly	Gv	UK	Representative of the British population	NA	4	19-21	1994-1996
1162	Rimfeld, K., Shakeshaft, N. G., Malanchini, M., Rodic, M., Selzam, S., Schofield, K., ... & Plomin, R. (2017). Phenotypic and genetic evidence for a unifactorial structure of spatial abilities. Proceedings of the National Academy of Sciences, 114(10), 2777-2782.	Elithom mazes	Gv	UK	Representative of the British population	NA	4	19-21	1994-1996
1162	Rimfeld, K., Shakeshaft, N. G., Malanchini, M., Rodic, M., Selzam, S., Schofield, K., ... & Plomin, R. (2017). Phenotypic and genetic evidence for a unifactorial structure of spatial abilities. Proceedings of the National Academy of Sciences, 114(10), 2777-2782.	Mechanical Reasoning	Gv	UK	Representative of the British population	NA	4	19-21	1994-1996
1162	Rimfeld, K., Shakeshaft, N. G., Malanchini, M., Rodic, M., Selzam, S., Schofield, K., ... & Plomin, R. (2017). Phenotypic and genetic evidence for a unifactorial structure of spatial abilities. Proceedings of the National Academy of Sciences, 114(10), 2777-2782.	Paper folding	Gv	UK	Representative of the British population	NA	4	19-21	1994-1996
1162	Rimfeld, K., Shakeshaft, N. G., Malanchini, M., Rodic, M., Selzam, S., Schofield, K., ... & Plomin, R. (2017). Phenotypic and genetic evidence for a unifactorial structure of spatial abilities. Proceedings of the National Academy of Sciences, 114(10), 2777-2782.	3D drawing	Gv	UK	Representative of the British population	NA	4	19-21	1994-1996
1162	Rimfeld, K., Shakeshaft, N. G., Malanchini, M., Rodic, M., Selzam, S., Schofield, K., ... & Plomin, R. (2017). Phenotypic and genetic evidence for a unifactorial structure of spatial abilities. Proceedings of the National Academy of Sciences, 114(10), 2777-2782.	Mental rotation	Gv	UK	Representative of the British population	NA	4	19-21	1994-1996
1162	Rimfeld, K., Shakeshaft, N. G., Malanchini, M., Rodic, M., Selzam, S., Schofield, K., ... & Plomin, R. (2017). Phenotypic and genetic evidence for a unifactorial structure of spatial abilities. Proceedings of the National Academy of Sciences, 114(10), 2777-2782.	Perspective taking	Gv	UK	Representative of the British population	NA	4	19-21	1994-1996
1162	Rimfeld, K., Shakeshaft, N. G., Malanchini, M., Rodic, M., Selzam, S., Schofield, K., ... & Plomin, R. (2017). Phenotypic and genetic evidence for a unifactorial structure of spatial abilities. Proceedings of the National Academy of Sciences, 114(10), 2777-2782.	Cross sections	Gv	UK	Representative of the British population	NA	4	19-21	1994-1996
1162	Rimfeld, K., Shakeshaft, N. G., Malanchini, M., Rodic, M., Selzam, S., Schofield, K., ... & Plomin, R. (2017). Phenotypic and genetic evidence for a unifactorial structure of spatial abilities. Proceedings of the National Academy of Sciences, 114(10), 2777-2782.	Spatial Ability composite	Gv	UK	Representative of the British population	NA	4	19-21	1994-1996
8038	Tosto, M. G., Malykh, S., Voronin, I., Plomin, R., & Kovas, Y. (2013). The etiology of individual differences in maths beyond IQ: insights from 12-year old twins. Procedia-Social and Behavioral Sciences, 86, 429-434.	Pure Mathematics independent of of reading and g (web)	Gq	UK	Representative of the British population	12	3	NA	1994-1996
8038	Tosto, M. G., Malykh, S., Voronin, I., Plomin, R., & Kovas, Y. (2013). The etiology of individual differences in maths beyond IQ: insights from 12-year old twins. Procedia-Social and Behavioral Sciences, 86, 429-434.	Pure Mathematics independent of of reading and g (web + teacher)	Gq	UK	Representative of the British population	12	3	NA	1994-1996
8038	Tosto, M. G., Malykh, S., Voronin, I., Plomin, R., & Kovas, Y. (2013). The etiology of individual differences in maths beyond IQ: insights from 12-year old twins. Procedia-Social and Behavioral Sciences, 86, 429-434.	Pure Mathematics (web)	Gq	UK	Representative of the British population	12	3	NA	1994-1996

### Sheet: SCA.g .2
SCA.g	SCA.g via Cholesky
SCA
Study_ID	Total_N	MZ_N	DZ_N	Correlations calculated by Z scores? (yes/no)	rMZ	rDZ	A	C	E	Cohort	ACE estimates by Z scores? (yes/no)	Twin_model	A2_FULL	D2_FULL	h2_FULL	C2_FULL	E2_FULL
5470	1399	741	658	no	0.68	0.41	0.54	0.14	0.32	TEDS	no	ACE	0.56		0.56	0.12	0.32
5470	575	312	263	no	0.52	0.39	0.26	0.26	0.48	TEDS	no	ACE	0.36		0.36	0.17	0.46
1000	6316	2245	4071	no	0.7	0.41	0.58	0.12	0.3	TEDS	no	ACE	0.58		0.58	0.11	0.31
1000	6316	2245	4071	no	0.68	0.43	0.5	0.18	0.32	TEDS	no	ACE	0.48		0.48	0.22	0.33
1000	6316	2245	4071	no	0.69	0.42	0.54	0.15	0.31	TEDS	no	ACE	0.51		0.51	0.15	0.34
1000	6316	2245	4071	no	0.67	0.42	0.5	0.17	0.33	TEDS	no	ACE	0.52		0.52	0.16	0.32
1000	6316	2245	4071	no	0.68	0.42	0.52	0.16	0.32	TEDS	no	ACE	0.48		0.48	0.19	0.33
1000	6316	2245	4071	no	0.67	0.42	0.5	0.17	0.33	TEDS	no	ACE	0.5		0.5	0.17	0.33
1000	6316	2245	4071	no	0.61	0.34	0.54	0.07	0.39	TEDS	no	ACE	0.49		0.49	0.11	0.4
1000	6316	2245	4071	no	NA	NA				TEDS	no	Bivariate Cholesky (ACE)	0.34		0.34	NA	NA
1000	6316	2245	4071	no	NA	NA				TEDS	no	Bivariate Cholesky (ACE)	0.248		0.248	NA	NA
1000	6316	2245	4071	no	NA	NA				TEDS	no	Bivariate Cholesky (ACE)	0.34		0.34	NA	NA
1000	6316	2245	4071	no	NA	NA				TEDS	no	Bivariate Cholesky (ACE)	0.32		0.32	NA	NA
1000	6316	2245	4071	no	NA	NA				TEDS	no	Bivariate Cholesky (ACE)	0.35		0.35	NA	NA
1000	6316	2245	4071	no	NA	NA				TEDS	no	Bivariate Cholesky (ACE)	0.42		0.42	NA	NA
1000	6316	2245	4071	no	NA	NA				TEDS	no	Bivariate Cholesky (ACE)	0.33		0.33	NA	NA
1000	6316	2245	4071	no	0.81	0.33	0.81	0	0.19	TEDS	no	ACE	0.62		0.62	0.2	0.18
1000	6316	2245	4071	no	0.81	0.51	0.6	0.21	0.19	TEDS	no	ACE	0.65		0.65	0.16	0.19
1000	6316	2245	4071	no	0.76	0.48	0.56	0.2	0.24	TEDS	no	ACE	0.56		0.56	0.2	0.24
1000	6316	2245	4071	no	0.75	0.48	0.54	0.21	0.25	TEDS	no	ACE	0.54		0.54	0.21	0.25
1000	6316	2245	4071	no	0.76	0.48	0.56	0.2	0.24	TEDS	no	ACE	0.56		0.56	0.2	0.24
1000	6316	2245	4071	no	0.72	0.44	0.56	0.16	0.28	TEDS	no	ACE	0.54		0.54	0.18	0.28
1000	6316	2245	4071	no	0.7	0.41	0.58	0.12	0.3	TEDS	no	ACE	0.56		0.56	0.14	0.3
1162	878	384	494	NA	NA	NA				TEDS	no	Independent Pathway model (ACE)	0.22		0.22	0.05	0.74
1162	1006	432	574	NA	NA	NA				TEDS	no	Independent Pathway model (ACE)	0.25		0.25	0.07	0.68
1162	952	412	540	NA	NA	NA				TEDS	no	Independent Pathway model (ACE)	0.17		0.17	0.1	0.78
1162	798	342	456	NA	NA	NA				TEDS	no	Independent Pathway model (ACE)	0.24		0.24	0.04	0.08
1162	984	427	557	NA	NA	NA				TEDS	no	Independent Pathway model (ACE)	0.34		0.34	0.02	0.068
1162	921	396	525	NA	NA	NA				TEDS	no	Independent Pathway model (ACE)	0.4		0.4	0.02	0.59
1162	864	385	479	NA	NA	NA				TEDS	no	Independent Pathway model (ACE)	0.39		0.39	0.04	0.57
1162	868	376	492	NA	NA	NA				TEDS	no	Independent Pathway model (ACE)	0.22		0.22	0.1	0.67
1162	892	391	501	NA	NA	NA				TEDS	no	Independent Pathway model (ACE)	0.13		0.13	0.09	0.77
1162	1002	428	574	NA	NA	NA				TEDS	no	Independent Pathway model (ACE)	0.34		0.34	0.02	0.64
1162	534	229	305	no	NA	NA				TEDS	no	Bivariate Cholesky (ACE)	0.39		0.39	0.03	0.19
1162	878	384	494	no	0.36	0.17	0.36	0	0.64	TEDS	no	Independent Pathway model (ACE)	0.37		0.37	0.01	0.64
1162	1006	432	574	no	0.45	0.26	0.38	0.07	0.55	TEDS	no	Independent Pathway model (ACE)	0.45		0.45	0.12	0.55
1162	952	412	540	no	0.4	0.2	0.4	0	0.6	TEDS	no	Independent Pathway model (ACE)	0.39		0.39	0	0.58
1162	798	342	456	no	0.39	0.16	0.39	0	0.61	TEDS	no	Independent Pathway model (ACE)	0.4		0.4	0	0.61
1162	984	427	557	no	0.48	0.26	0.44	0.04	0.52	TEDS	no	Independent Pathway model (ACE)	0.41		0.41	0.06	0.53
1162	921	396	525	no	0.54	0.24	0.54	0	0.46	TEDS	no	Independent Pathway model (ACE)	0.49		0.49	0	0.47
1162	864	385	479	no	0.57	0.28	0.57	0	0.43	TEDS	no	Independent Pathway model (ACE)	0.58		0.58	0	0.42
1162	868	376	492	no	0.44	0.27	0.34	0.1	0.56	TEDS	no	Independent Pathway model (ACE)	0.42		0.42	0.1	0.54
1162	892	391	501	no	0.31	0.18	0.26	0.05	0.69	TEDS	no	Independent Pathway model (ACE)	0.32		0.32	0	0.67
1162	1002	428	574	no	0.4	0.3	0.2	0.2	0.6	TEDS	no	Independent Pathway model (ACE)	0.27		0.27	0.22	0.6
1162	534	229	305	no	NA	NA				TEDS	no	Univariate Analyses of Spatial Tests (ACE)	0.69		0.69	0.08	0.23
8038	6631	2318	4313	no	0.44	0.21	0.44	0	0.56	TEDS	no	AE	0.44		0.44		0.56
8038	6631	2318	4313	no	0.59	0.29	0.59	0	0.41	TEDS	no	AE	0.62		0.62		0.38
8038	6631	2318	4313	no	0.66	0.42	0.48	0.18	0.34	TEDS	no	ACE	0.52		0.52	0.16	0.32
							rMZ used as heritability estimate
														0
														#DIV/0!
														#DIV/0!
